# Differential physiological, behavioral, and medial prefrontal cortex transcriptomic responses to chronic restraint stress between BALB/c and C57BL/6J mice

**DOI:** 10.64898/2026.08.17.745147

**Authors:** Taiga Kurihara, Aoi William Omi, Yuka Nakasone, Asuka Inami, Teruki Shirayama, Akiko Matsumoto, Ikumi Endo, Goki Yamada, Shiori Kawase, Eiko Kato, Misato Yasumura, Hiroki Yasuda, Takeshi Uemura

## Abstract

Chronic stress is a major risk factor for psychiatric disorders such as depression and anxiety, yet the biological basis of individual differences in stress susceptibility and resilience remains poorly understood. Here, we examined physiological, behavioral, and medial prefrontal cortex (mPFC) transcriptomic responses to chronic restraint stress (CRS) in male BALB/c and C57BL/6J mice. After 21 days of CRS, BALB/c mice exhibited greater stress-related changes than C57BL/6J mice, including greater body weight loss, elevated serum corticosterone, reduced serum antioxidant capacity, and more pronounced depression-like behaviors. RNA sequencing showed largely strain-specific transcriptional changes in the mPFC. Strain × stress interaction analysis, followed by canonical pathway analysis using Ingenuity Pathway Analysis (IPA), identified strain-dependent molecular signatures. The most prominent differences involved extracellular matrix (ECM) organization and remodeling and neuroinflammatory signaling pathways, with greater predicted activation in BALB/c mice. IPA upstream regulator analysis further predicted multiple candidate regulators associated with these pathways, including TGF-β/SMAD, C4a/C4b, and MAPK14. Among genes associated with these pathways, several ECM-related genes were preferentially upregulated in BALB/c mice, whereas activity-dependent immediate early genes were preferentially downregulated in C57BL/6J mice. These findings suggest that the strain-dependent mPFC transcriptional programs identified here may contribute to differential stress susceptibility and resilience.
