## Supplementary Table 1 for "Differential physiological, behavioral, and medial prefrontal cortex transcriptomic responses to chronic restraint stress between BALB/c and C57BL/6J mice"

### Sheet: Sheet1
Supplementary Table 1. Details of IPA upstream regulator analysis of interaction DEGs and their downstream target genes in the mPFC following CRS
Upstream Regulator	z-score	-log10(p-value)	Symbol	Expr Log Ratio	Finding
TGFB1	-2.55	9.2426	TRIB3	2.463	Downregulates
			BUB1B	2.174	Regulates
			FZD5	1.896	Upregulates
			LGALS3	1.501	Downregulates
			PGAM2	1.161	Upregulates
			LAMB3	1.11	Upregulates
			SOX4	0.822	Upregulates
			EDN1	0.725	Upregulates
			LSR	0.723	Downregulates
			SCG2	0.657	Regulates
			CCND2	0.619	Downregulates
			CDC7	0.386	Downregulates
			SDC2	0.383	Upregulates
			FBL	0.288	Upregulates
			ARL4A	0.287	Regulates
			PCGF2	-0.321	Regulates
			MAP7K	-0.344	Regulates
			CXADR	-0.355	Downregulates
			TMEM97	-0.405	Downregulates
			COL6A2	-0.461	Upregulates
			MASP1	-0.468	Upregulates
			CD46	-0.489	Downregulates
			MMP16	-0.509	Regulates
			SERTAD1	-0.55	Regulates
			EPHB2	-0.562	Upregulates
			ITGA7	-0.587	Upregulates
			RECK	-0.622	Upregulates
			IGFBP4	-0.641	Regulates
			MRC2	-0.649	Upregulates
			ACE	-0.686	Regulates
			KCNQ1OT1	-0.738	Upregulates
			IER2	-0.773	Upregulates
			EDNRA	-0.812	Downregulates
			GADD45B	-0.819	Upregulates
			DUSP1	-0.828	Upregulates
			FXYD5	-0.845	Regulates
			MGP	-0.886	Upregulates
			COL12A1	-0.891	Upregulates
			BMP4	-0.9	Regulates
			FBN1	-0.923	Upregulates
			PLOD2	-0.926	Upregulates
			ARC	-0.987	Downregulates
			BTG2	-0.989	Upregulates
			ANGPTL4	-1.025	Upregulates
			RXFP1	-1.065	Regulates
			IGF2	-1.084	Downregulates
			EGR2	-1.236	Upregulates
			LRRC38	-1.275	Upregulates
			FBLN5	-1.295	Upregulates
			FOS	-1.315	Upregulates
			COL1A1	-1.389	Upregulates
			TAGLN	-1.444	Upregulates
			ELN	-1.569	Upregulates
			COL3A1	-1.948	Upregulates
TGFB2	-2.166	9.00789	TRIB3	2.463	Downregulates
			KIF22	1.438	Downregulates
			EDN1	0.725	Upregulates
			CDC7	0.386	Downregulates
			PFKFB4	-0.425	Downregulates
			COL6A2	-0.461	Upregulates
			CD46	-0.489	Upregulates
			KCNQ1OT1	-0.738	Upregulates
			BMP4	-0.9	Downregulates
			PLOD2	-0.926	Upregulates
			ANGPTL4	-1.025	Upregulates
			EGR2	-1.236	Upregulates
			FOS	-1.315	Regulates
			COL1A1	-1.389	Upregulates
			TAGLN	-1.444	Upregulates
			COL3A1	-1.948	Upregulates
PEAR1	2.449	4.93181	COL12A1	-0.891	Downregulates
			FBN1	-0.923	Downregulates
			COL1A1	-1.389	Downregulates
			TAGLN	-1.444	Downregulates
			ELN	-1.569	Downregulates
			COL3A1	-1.948	Downregulates
FKBP10	2.449	4.57675	COL6A2	-0.461	Downregulates
			EPHB2	-0.562	Downregulates
			COL12A1	-0.891	Downregulates
			PLOD2	-0.926	Downregulates
			COL1A1	-1.389	Downregulates
			COL3A1	-1.948	Downregulates
TGFB3	-2.433	4.34199	CD46	-0.489	Upregulates
			MGP	-0.886	Upregulates
			PLOD2	-0.926	Upregulates
			FOS	-1.315	Upregulates
			COL1A1	-1.389	Regulates
			TAGLN	-1.444	Upregulates
			ELN	-1.569	Upregulates
			COL3A1	-1.948	Regulates
miR-29b-3p	2.547	3.99568	DST	-0.356	Downregulates
			FRAT2	-0.648	Downregulates
			FBN1	-0.923	Downregulates
			PLOD2	-0.926	Downregulates
			ANGPTL4	-1.025	Downregulates
			COL1A1	-1.389	Downregulates
			COL3A1	-1.948	Downregulates
SRF	-2.074	3.98297	CCDC81	1.638	Upregulates
			SINHCAF	1.566	Regulates
			ITGA7	-0.587	Upregulates
			IER2	-0.773	Regulates
			GADD45G	-0.779	Regulates
			ARC	-0.987	Upregulates
			NPAS4	-1.23	Upregulates
			EGR2	-1.236	Upregulates
			FOS	-1.315	Upregulates
			COL1A1	-1.389	Downregulates
			TAGLN	-1.444	Upregulates
			VEGFD	-1.546	Upregulates
			FBLIM1	-2.193	Upregulates
			PDE2A	-19.797	Regulates
ALPHA CATENIN (family)	2.596	3.73755	COL6A2	-0.461	Downregulates
			IGFBP4	-0.641	Downregulates
			ADAMTS1	-0.736	Downregulates
			IGF2	-1.084	Downregulates
			COL1A1	-1.389	Downregulates
			ELN	-1.569	Downregulates
			COL3A1	-1.948	Downregulates
SMAD3	-2.103	2.95468	EDN1	0.725	Regulates
			CCND2	0.619	Upregulates
			COL6A2	-0.461	Upregulates
			ADAMTS1	-0.736	Upregulates
			GADD45B	-0.819	Upregulates
			FBN1	-0.923	Upregulates
			FOS	-1.315	Upregulates
			COL1A1	-1.389	Upregulates
			TAGLN	-1.444	Upregulates
			ELN	-1.569	Downregulates
			COL3A1	-1.948	Upregulates
miR-21-5p	2.192	2.70553	RECK	-0.622	Downregulates
			BTG2	-0.989	Downregulates
			SLC16A10	-1.015	Downregulates
			COL1A1	-1.389	Downregulates
			TAGLN	-1.444	Downregulates
TGFBR2	-2.041	1.97469	HDC	2.394	Downregulates
			BUB1B	2.174	Downregulates
			MFSD2A	0.319	Downregulates
			GADD45G	-0.779	Downregulates
			GADD45B	-0.819	Downregulates
			ANGPTL4	-1.025	Upregulates
			EGR2	-1.236	Upregulates
			COL1A1	-1.389	Upregulates
			TAGLN	-1.444	Upregulates
			COL3A1	-1.948	Upregulates
C4a/C4b	-2	4.97881	ARC	-0.987	Upregulates
			NPAS4	-1.23	Upregulates
			EGR2	-1.236	Upregulates
			FOS	-1.315	Upregulates
dopamine	-2.183	2.65365	FOLR1	3.226	Downregulates
			CARTPT	1.317	Regulates
			PPP1R2	0.461	Regulates
			ATP8B1	-0.762	Upregulates
			BTG2	-0.989	Upregulates
			NPAS4	-1.23	Upregulates
			FOS	-1.315	Upregulates
APLNR	2.236	2.45717	Gm4724 (includes others)	2.041	Upregulates
			STRIP2	1.246	Upregulates
			EDN1	0.725	Upregulates
			C14orf39	-0.695	Downregulates
			COL12A1	-0.891	Downregulates
			BMP4	-0.9	Downregulates
MAPK14	-2.39	2.13253	HSPA12B	0.635	Regulates
			DUSP1	-0.828	Upregulates
			BTG2	-0.989	Upregulates
			IGF2	-1.084	Upregulates
			FOS	-1.315	Upregulates
			COL1A1	-1.389	Upregulates
			TAGLN	-1.444	Upregulates
NGEF	2	2.01954	SLCO5A1	1.013	Upregulates
			CCND2	0.619	Upregulates
			GPNMB	-1.404	Downregulates
			TAGLN	-1.444	Downregulates
TET1	-1.974	3.31158	CCND2	0.619	Regulates
			BMP4	-0.9	Regulates
			ARC	-0.987	Upregulates
			NPAS4	-1.23	Upregulates
			EGR2	-1.236	Upregulates
			FOS	-1.315	Upregulates
